# The evolutionary history of *Drosophila simulans* Y chromosomes reveals molecular signatures of resistance to sex ratio meiotic drive

**DOI:** 10.1101/2022.12.22.521550

**Authors:** C Courret, D Ogereau, C Gilbert, A.M Larracuente, C Montchamp-Moreau

## Abstract

The recent evolutionary history of the Y chromosome in *Drosophila simulans*, a worldwide species of Afrotropical origin, is closely linked to that of X-linked meiotic drivers (Paris system). The spread of the Paris drivers in natural populations has elicited the selection of drive resistant Y chromosomes. To infer the evolutionary history of the Y chromosome in relation to the Paris drive, we sequenced 21 iso-Y lines, each carrying a Y chromosome from a different location. Among them, 13 lines carry a Y chromosome that is able to counteract the effect of the drivers. Despite their very different geographical origins, all sensitive Y’s are highly similar, suggesting that they share a recent common ancestor. The resistant Y chromosomes are more divergent and segregate in four distinct clusters. The phylogeny of the Y chromosome confirms that the resistant lineage predates the emergence of Paris drive. The ancestry of the resistant lineage is further supported by the examination of Y-linked sequences in the sister species of *D. simulans, D. sechellia,* and *D. mauritiana*. We also characterized the variation in repeat content among Y chromosomes and identified multiple simple satellites associated with resistance. Altogether, the molecular polymorphism allows us to infer the demographic and evolutionary history of the Y chromosome and provides new insights on the genetic basis of resistance.
