## Supplemental Table 1 for "The evolutionary history of *Drosophila simulans* Y chromosomes reveals molecular signatures of resistance to sex ratio meiotic drive"

### Sheet: Sup table XX_Statistic
Strain	Ymin	Ymax	Ymean	Wilcoxon pvalue	Kruskal Wallis
					Chi Squared	p.value
Sao01	0.427	0.8	0.591	6.14e-06	3.62	0.164
Cam16	0.471	0.736	0.607	3.38e-06	4.74	0.093
Fra09	0.453	0.855	0.611	1.6e-05	1.58	0.454
Sey02	0.435	0.811	0.62	1.6e-05	0.08	0.961
Mor16	0.552	0.798	0.641	1.1e-05	0.06	0.97
May09	0.515	0.823	0.642	6.14e-06	2.94	0.23
Tan96	0.523	0.952	0.664	2.79e-05	3.86	0.145
Egy12	0.549	0.822	0.674	2.32e-05	1.82	0.403
Mad98	0.496	0.85	0.68	6.24e-05	1.04	0.595
Zim97	0.508	0.857	0.685	5.73e-05	0.14	0.932
Haw07	0.516	0.966	0.748	0.00793	2.58	0.275
New91	0.533	0.982	0.809	0.0971	1.14	0.566
Sey81	0.674	0.975	0.829	0.089	6.66	0.036
Tun83	0.737	0.983	0.889	1	5.049	0.08
