## Supplemental Table 2 for "The evolutionary history of *Drosophila simulans* Y chromosomes reveals molecular signatures of resistance to sex ratio meiotic drive"

### Sheet: Genotypage par date
Strains	Date of collection	Localisation	Cluster	G24375-1	G24375-2	G24375-3	G24729-1	G24729-2	G24729-3	G24765-1	G24765-2	G24689-1	G24689-2	G24472-1
Guy56/sim001*	1956	Guyana	I	T	T	C	C	T	T	T	T	G	A	T
Cal61/sim006*	1961	California US	I	T	T	C	C	T	T	T	T	G	A	T
Ken73/C1674	1973	Kenya	I	T	T	C	C	T	T	T	T	G	A	T
Sey81/SR	1981	Seychelles	III	G	T	C	G	A	G	T	C	A	A	A
Tun83/ST8	1983	Tunisia	I	T	T	C	C	T	T	T	T	G	A	T
New91/Sim198*	1991	New Caledonia	III	G	T	C	G	A	G	T	C	A	A	A
Val1	1993	France	I	T	T	C	C	T	T	T	T	G	A	T
Fra93/Val2	1993	France	I	T	T	C	C	T	T	T	T	G	A	T
Val3	1993	France	I	T	T	C	C	T	T	T	T	G	A	T
Moscou1	1994	Russia	I	T	T	C	C	T	T	T	T	G	A	T
MoscouA	1994	Russia	I	T	T	C	C	T	T	T	T	G	A	T
Tan96/T2	1996	Tanzania	II	G	T	C	G	T	G	A	T	G	G	T
T61	1996	Tanzania	II	G	G	C	G	T	G	T	T	G	A	T
T21	1996	Tanzania	II	G	G	C	G	T	G	A	T	G	A	T
Zim97/Z6.13	1997	Zimbabwe	II	G	T	T	G	T	G	T	T	G	A	T
Z6.35	1997	Zimbabwe	II	G	G	C	G	T	G	T	T	G	A	T
Mad98/Sim196*	1998	Madagascar	IV	G	T	C	G	A	G	T	T	G	A	T
BS1	1999	Sao Tome	IV / V	G	T	C	G	A	G	T	T	G	A	T
Sao01/BS5*	2001	SaoTomé	V	G	T	C	G	A	G	T	T	G	A	T
E1	2000	Israel	I	T	T	C	C	T	T	T	T	G	A	T
E3	2000	Israel	I	T	T	C	C	T	T	T	T	G	A	T
E11	2000	Israel	I	T	G	C	C	T	T	T	T	G	A	T
K2	2001	Kenya	II	G	T	G	G	T	G	T	T	G	A	T
K5	2001	Kenya	II	G	T	G	G	T	G	T	T	G	A	T
K12	2001	Kenya	II	G	G	C	G	T	G	T	T	G	A	T
Sey03/Se1	2003	Seychelles	II	G	G	C	G	T	G	T	T	G	A	T
Ki53	2003	Uganda	II	G	T	G	G	T	G	T	T	G	A	T
Ha1	2004	Hawaii	IV / V	G	T	C	G	A	G	T	T	G	A	T
Ha3	2004	Hawaii	IV / V	G	T	C	G	A	G	T	T	G	A	T
Ha9	2004	Hawaii	IV / V	G	T	C	G	A	G	T	T	G	A	T
Ha14	2004	Hawaii	IV / V	G	T	C	G	A	G	T	T	G	A	T
Ha15	2004	Hawaii	IV / V	G	T	C	G	A	G	T	T	G	A	T
Ha22	2004	Hawaii	IV / V	G	T	C	G	A	G	T	T	G	A	T
Ha23	2004	Hawaii	IV / V	G	T	C	G	A	G	T	T	G	A	T
Ha26	2004	Hawaii	IV / V	G	T	C	G	A	G	T	T	G	A	T
Haw07/Sim255*	2007	Hawaii	V	G	T	C	G	A	G	T	T	G	A	T
Ch011	2007	Mozambic	II	G	G	C	G	T	G	T	T	G	A	T
Ch008	2007	Mozambic	II	G	G	C	G	T	G	T	T	G	A	T
Ch009	2007	Mozambic	II	G	G	C	G	T	G	T	T	G	A	T
Al2	2007	Egypt	I	T	T	C	C	T	T	T	T	G	A	T
Egy07/Al4	2007	Egypt	I	T	T	C	C	T	T	T	T	G	A	T
Al5	2007	Egypt	I	T	T	C	C	T	T	T	T	G	A	T
Al9	2007	Egypt	I	T	T	C	C	T	T	T	T	G	A	T
May09/Rf45	2009	Mayotte	IV	G	T	C	G	A	G	T	T	G	A	T
Fra09/Gth7*	2009	France	V	G	T	C	G	A	G	T	T	G	A	T
Gth5	2009	France	IV / V	G	T	C	G	A	G	T	T	G	A	T
Gth8	2009	France	IV / V	G	T	C	G	A	G	T	T	G	A	T
Gth9	2009	France	IV / V	G	T	C	G	A	G	T	T	G	A	T
MarY1	2010	Morocco	I	T	T	C	C	T	T	T	T	G	A	T
MarY2	2010	Morocco	I	T	T	C	C	T	T	T	T	G	A	T
MarY3	2010	Morocco	I	T	T	C	C	T	T	T	T	G	A	T
MarY4	2010	Morocco	I	T	T	C	C	T	T	T	T	G	A	T
MarY8	2010	Morocco	I	T	T	C	C	T	T	T	T	G	A	T
MarY15	2010	Morocco	I	T	T	C	C	T	T	T	T	G	A	T
MarY16	2010	Morocco	I	T	T	C	C	T	T	T	T	G	A	T
Aus11/WAPH11	2011	Australia	I	T	T	T	C	T	T	T	T	G	A	T
WAPH01	2011	Australia	I	T	T	T	C	T	T	T	T	G	A	T
WAPH07	2011	Australia	I	T	T	T	C	T	T	T	T	G	A	T
WAPH12	2011	Australia	I	T	T	T	C	T	T	T	T	G	A	T
Bu15	2011	Australia	I	T	T	T	C	T	T	T	T	G	A	T
Bu16(2)	2011	Australia	I	T	T	T	C	T	T	T	T	G	A	T
Mor12/Mar19*	2012	Morocco	I	T	T	C	C	T	T	T	T	G	A	T
Mar15	2012	Morocco	I	T	T	C	C	T	T	T	T	G	A	T
Egy12/Al110*	2012	Egypt	II	G	T	C	G	T	G	T	T	G	A	T
Al114	2012	Egypt	II	G	G	C	G	T	G	T	T	G	A	T
Al115	2012	Egypt	II	G	G	C	G	T	G	T	T	G	A	T
Al116	2012	Egypt	II	G	G	C	G	T	G	T	T	G	A	T
Mt21	2012	Italy	II	G	G	C	G	T	G	T	T	G	A	T
Mt22	2012	Italy	II	G	G	C	G	T	G	T	T	G	A	T
Mt24	2012	Italy	II	G	G	C	G	T	G	T	T	G	A	T
Mt26	2012	Italy	II	G	G	C	G	T	G	T	T	G	A	T
De2	2014	India	I	T	T	C	C	T	T	T	T	G	A	T
De3	2014	India	I	T	T	C	C	T	T	T	T	G	A	T
De7	2014	India	I	T	T	C	C	T	T	T	T	G	A	T
De10	2014	India	I	T	T	C	C	T	T	T	T	G	A	T
De12	2014	India	I	T	T	C	C	T	T	T	T	G	A	T
De13	2014	India	I	T	T	C	C	T	T	T	T	G	A	T
De14	2014	India	I	T	T	C	C	T	T	T	T	G	A	T
De15	2014	India	I	T	T	C	C	T	T	T	T	G	A	T
Vi2	2014	France	II	G	G	C	G	T	G	T	T	G	A	T
Vi3	2014	France	II	G	G	C	G	T	G	T	T	G	A	T
Vi11	2014	France	II	G	G	C	G	T	G	T	T	G	A	T
Vi12	2014	France	I	T	T	C	C	T	T	T	T	G	A	T
Vi13	2014	France	II	G	G	C	G	T	G	T	T	G	A	T
Vi14	2014	France	IV / V	G	T	C	G	A	G	T	T	G	A	T
Vi15	2014	France	I	T	T	C	C	T	T	T	T	G	A	T
Vi16	2014	France	II	G	G	C	G	T	G	T	T	G	A	T
Vi118	2015	France	II	G	G	C	G	T	G	T	T	G	A	T
Vi119	2015	France	IV / V	G	T	C	G	A	G	T	T	G	A	T
Vi120	2015	France	II	G	G	C	G	T	G	T	T	G	A	T
Vi121	2015	France	I	T	T	C	C	T	T	T	T	G	A	T
Vi201	2016	France	II	T	G	C	G	T	G	T	T	G	A	T
Vi202	2016	France	II	T	G	C	G	T	G	T	T	G	A	T
Vi203	2016	France	II	G	G	C	G	T	G	T	T	G	A	T
Vi204	2016	France	II	T	G	C	G	T	G	T	T	G	A	T
Cam16/Oku11	2016	Cameroon	II	G	G	C	G	T	G	T	T	G	A	T
Oku2	2016	Cameroon	II	G	G	C	G	T	G	T	T	G	A	T
Oku4	2016	Cameroon	II	G	G	C	G	T	G	T	T	G	A	T
Oku6	2016	Cameroon	II	G	G	C	G	T	G	T	T	G	A	T
Mor16/Mar216*	2016	Morocco	II	G	T	C	G	T	G	T	A	G	A	T
Mar317	2017	Morocco	II	G	G	C	G	T	G	T	T	G	A	T
Mar318	2017	Morocco	II	G	G	C	G	T	G	T	T	G	A	T
Mar319	2017	Morocco	II	G	G	C	G	T	G	T	T	G	A	T
Mar320	2017	Morocco	II	G	G	C	G	T	G	T	T	G	A	T
Mar321	2017	Morocco	II	G	G	C	G	T	G	T	T	G	A	T
Mar322	2017	Morocco	II	G	G	C	G	T	G	T	T	G	A	T
Mar323	2017	Morocco	II	G	G	C	G	T	G	T	T	G	A	T
Mar324	2017	Morocco	II	G	G	C	G	T	G	T	T	G	A	T
Genotype of the strains marked with * has been determined using the Illumina sequencing.
The strains in Bold and underline are the one sequenced.
