## Supplemental Table 3 for "The evolutionary history of *Drosophila simulans* Y chromosomes reveals molecular signatures of resistance to sex ratio meiotic drive"

### Sheet: Feuil1
TE	New91	Haw07	Cal61	Guy56	Mad98	Tun83	Sey03	Fra93	Aus11	May09	Fra09	Mor16	Mor12	Sey81	Sao01	Cam16
135U_SAT	528.708	530.723	515.948	533.064	540.664	544.604	555.519	548.815	540.691	529.845	532.446	515.053	549.879	555.517	531.361	550.633
193XP_SAT	141.384	142.169	141.832	148.828	151.307	150.142	152.328	149.813	146.363	145.979	148.868	144.838	147.622	153.642	143.248	155.138
260bp_SAT	10.3398	10.0161	9.614	10.0122	10.4815	9.73272	9.82058	10.1604	10.7973	10.4784	10.3517	10.5941	10.6915	9.24814	10.3732	10.0768
353bp_SAT	15.5152	15.3264	15.0687	15.6166	14.7387	15.2197	14.8675	15.3236	14.3448	16.2348	15.3817	14.22	14.6527	15.7023	15.5644	15.3972
356bp_SAT	6.42201	6.3612	6.41608	6.06837	7.23724	6.53984	5.88506	6.10508	6.192	6.64482	6.3881	6.64232	6.0802	6.23062	5.85296	6.5236
359bp_SAT	82.6848	81.747	83.3078	82.6129	83.7347	81.0461	80.4686	81.1167	79.4898	82.2935	82.2506	83.6596	82.2212	82.6745	83.5818	83.1712
360bp_SAT	1669.92	1688.65	1638.14	1779.58	1732.45	1967.89	1716.36	1736.46	1800.31	1630.69	1687.09	1701.47	1724.98	1838.19	1665.17	1712.44
365U_SAT	118.98	119.347	115.449	121.099	121.653	131.49	129.763	121.57	126.42	123.866	125.197	120.644	126.3	125.115	126.426	128.084
3L-TAS_SAT	0.83475	0.93	0.82984	0.81807	1.04228	0.82176	0.79257	0.85316	0.8643	0.91275	0.72432	0.76723	0.80668	0.85217	0.82016	0.8272
500U_SAT	3412.37	3470.26	3353.6	3465.19	3523.55	3563.52	3599.83	3548.77	3498.07	3473.29	3538.02	3401.98	3552.03	3619.79	3395.01	3583.33
90U_SAT	14.1017	15.3729	14.7853	14.6032	14.1075	14.0641	14.0567	14.5148	14.8866	13.9712	14.3254	14.9347	15.8567	15.4368	14.8468	15.04
ACCORD	25.254	23.7987	29.0039	28.0952	24.0605	27.529	26.9838	28.0213	27.2706	24.5834	26.3572	22.5229	26.5964	25.8305	24.6141	24.158
ACCORD2	310.594	306.295	315.865	317.179	325.133	311.353	322.412	321.808	324.964	310.846	312.132	317.507	323.262	318.446	313.497	314.703
BARI1	16.2721	16.7214	17.6796	16.7521	16.6765	16.9146	17.2179	17.0632	17.6601	16.3686	17.2328	17.3415	17.3256	17.2529	16.9344	17.7942
BARI_DM	2.72685	3.0039	4.93856	5.06715	3.11216	5.33288	3.81709	5.0968	5.4825	2.95731	3.24938	3.05841	4.90028	2.45872	2.53504	2.4628
BATUMI	928.431	989.464	1000.15	1024.94	977.16	991.727	1003.32	996.568	1020.45	951.256	987.741	972.879	1011.05	947.962	986.382	980.514
BEL	188.987	185.2	187.109	182.369	182.003	180.368	185.753	183.44	183.232	180.651	184.138	184.03	185.729	184.153	186.437	185.077
BEL-2_DSe	131.223	134.097	133.108	137.717	132.634	129.059	133.225	132.993	136.572	133.018	132.832	131.648	133.873	132.491	131.272	131.196
BEL-3_DYa	29.2496	29.5182	29.52	28.2295	29.1545	29.7203	28.7876	28.3759	30.2634	29.853	29.0633	29.5646	29.51	29.7561	28.8547	29.939
BEL3_DM	2.82702	3.1155	2.80324	3.00366	2.75984	3.23568	3.19761	2.89188	2.9928	3.1642	2.58542	3.21606	2.98592	2.98958	3.18744	3.0926
BLASTOPIA	32.6443	34.9866	42.2004	41.2088	36.3917	43.8015	38.8815	42.0818	44.1309	35.4634	36.0752	35.8916	44.0062	33.8912	35.8634	39.151
BLOOD	123.732	124.89	124.506	130.439	124.472	123.264	129.462	122.379	136.237	125.217	128.999	122.526	130.682	126.219	127.339	123.807
BS	97.0647	96.5712	102.92	99.8167	97.8275	99.6298	101.558	102.944	102.852	95.4006	99.2017	100.349	101.184	96.3231	97.8507	99.029
BS2	449.93	453.877	451.656	450.842	445.186	438.409	441.571	448.385	449.191	448.331	436.634	442.408	444.372	445.741	452.644	447.111
BS3_DM	54.1697	54.2934	54.9921	53.7606	53.5086	52.353	52.5738	53.1175	52.761	53.4141	53.3482	52.9073	52.964	52.7228	53.823	52.7904
BS4_DM	15.4596	16.1634	16.111	15.8364	16.7058	16.0671	15.0042	15.1574	15.9573	15.7236	16.5286	15.1134	15.2547	14.7104	16.2168	14.758
BURDOCK	202.076	196.741	195.356	196.19	197.652	197.693	200.921	195.828	197.164	198.444	199.087	210.41	201.67	208.74	200.669	196.197
Baggins1	1176.35	1187.33	1183.73	1209.3	1188.54	1181.73	1192.79	1186.19	1218.6	1171.9	1182.07	1230.29	1197.16	1183.37	1181.84	1173.65
Bica	150.032	150.902	146.578	150.403	148.107	149.064	153.722	148.616	151.665	145.943	147.952	156.546	149.139	151.505	150.005	152.919
CIRCE	136.944	136.784	135.041	138.01	138.785	136.061	136.249	136.55	139.913	132.775	137.088	134.118	138.653	136.375	136.696	135.313
Chimpo	91.2103	99.2682	105.572	103.309	99.0753	102.343	101.34	104.562	106.038	98.9056	97.9341	109.178	102.978	90.791	100.237	102.159
Chouto	116.008	117.189	115.672	113.98	116.442	114.764	117.036	114.113	111.391	115.092	117.33	123.482	118.907	117.963	116.556	114.934
Copia	185.537	178.086	185.57	190.647	181.548	191.624	190.144	190.554	196.312	177.731	186.12	179.448	196.144	185.717	183.94	179.634
Copia-1_DSe	90.1753	86.862	87.3052	89.133	87.9626	86.0023	89.1778	91.1662	89.9517	86.3948	89.9867	87.7795	88.6024	89.5337	88.6146	89.4128
Copia-1_DSim	107.705	107.229	106.655	106.569	110.041	107.197	110.778	105.98	113.236	106.195	109.845	104.785	107.409	107.415	107.376	106.916
Copia-2_DYa	86.5691	87.1503	85.089	87.1672	86.1569	87.6202	88.121	86.978	88.236	87.9526	90.1778	86.1084	87.5428	87.4103	87.5987	86.574
Copia1_DM	86.046	82.7142	85.8682	90.586	83.4264	91.5492	98.1967	88.4738	90.7128	80.2855	81.2647	95.105	88.4218	82.5906	81.7644	104.443
Copia2	152.982	151.041	152.589	156.496	149.222	151.76	151.581	152.029	152.323	150.239	154.24	150.976	154.521	151.868	154.47	149.122
DIVER	130.11	136.05	144.099	138.571	132.516	139.614	144.767	142.467	143.396	131.862	130.237	141.664	140.158	128.44	136.063	140.192
DIVER2	1137.14	1155.73	1185.78	1195.26	1157.09	1167.5	1179.69	1166.01	1195.21	1130	1147.88	1184.29	1198.29	1128.43	1149.49	1147.89
DM1731	70.6087	67.5273	71.7812	72.1123	68.3794	70.543	70.2108	69.2832	73.8525	68.2494	69.8667	68.7459	72.4567	71.6661	68.6604	68.3662
DM176	61.048	61.7055	61.2462	62.3076	59.821	60.5877	62.112	62.4247	64.9902	61.7019	60.9837	59.7914	61.5966	61.7334	60.785	60.5172
DM297	661.178	678.565	710.454	723.43	674.707	717.765	715.691	725.773	719.665	685.39	699.1	694.679	717.741	678.914	693.566	684.094
DM412	406.623	402.802	419.727	419.914	410.145	411.993	419.616	423.899	429.312	406.028	406.957	410.142	422.363	420.986	409.484	413.863
DMCR1A	2042.21	2047.86	2041.34	2068.9	2074.05	2042.96	2094.77	2048.56	2083.22	2053.75	2038.36	2076.81	2082.63	2053.67	2048.7	2039.5
DMRP1	71.4323	71.3031	72.7527	72.7472	72.9743	71.2706	72.4701	71.9203	70.3308	71.377	71.8385	71.6677	70.422	73.3285	72.258	70.9888
DMRPR	9.02643	9.0024	9.0068	9.36507	9.08692	8.9024	8.70916	8.38756	7.9851	8.57985	8.6013	8.57616	8.0668	8.95477	9.11496	8.1404
DMRT1A	117.188	114.288	116.532	116.471	113.065	113.557	112.8	113.47	116.668	114.556	114.624	115.82	115.861	115.113	117.013	111.052
DMRT1B	577.057	583.584	580.281	587.728	585.042	569.668	616.711	580.16	591.323	584.817	570.322	622.097	586.107	569.599	581.372	603.386
DMRT1C	575.577	579.985	583.074	587.997	582.077	577.954	584.334	589.567	596.277	567.645	563.531	580.856	582.447	564.444	592.025	570.336
DMR_DV	2.70459	3.1527	2.76276	3.08913	2.53964	3.1672	2.9152	2.72568	2.9283	2.9208	2.77656	2.66954	3.35916	3.01752	3.08492	3.055
DMTOM1_LTR	23.1615	23.4639	22.3753	23.7118	23.7229	23.4202	22.9025	24.1544	22.962	22.405	22.2225	23.5739	22.888	23.1343	23.3559	22.3814
DNA4-1_DK	54.4925	52.6101	53.13	52.7228	54.0224	53.7397	52.92	53.0621	52.8126	54.619	52.2013	52.7812	54.0716	53.6308	53.4968	53.6458
DNAREP1_DSim	3778.89	3760.05	3769.56	3747.71	3763.29	3748.26	3790.42	3780.75	3754.66	3786.67	3784.12	3750.09	3796.03	3776.93	3807.78	3729.01
DNAREP2_DSim	122.363	122.36	122.948	123.223	125.176	122.982	126.183	123.885	123.801	122.187	123.718	120.918	124.132	122.084	125.158	122.717
DOC	61.6379	61.5102	62.0558	61.3064	62.0377	61.6748	62.1302	60.53	62.7714	62.6755	61.5169	61.0421	61.0789	59.4843	64.28	60.536
DOC2_DM	387.48	402.997	392.099	400.232	385.585	391.791	403.682	405.207	415.341	388.576	395.781	399.632	394.226	391.076	411.161	387.412
DOC3_DM	360	353.66	363.784	356.117	359.425	355.172	369.438	361.164	363.574	356.228	361.405	361.134	364.872	353.874	367.469	360.142
DOC4_DM	30.2513	29.1462	29.0748	28.8767	30.094	28.6846	30.3636	28.8191	29.9667	29.3175	29.2344	28.8499	29.1248	31.0413	30.1782	29.8074
DOC5_DM	149.654	148.502	149.169	145.885	152.232	147.583	151.308	148.505	153.962	151.273	149.371	148.275	151.644	151.337	150.937	146.349
DOC6_DM	8.87061	8.7792	8.78416	8.97435	8.04464	8.74832	8.59073	9.31828	8.3592	8.38513	8.68178	8.47106	8.52432	8.2423	8.1084	8.46
FB4_DM	383.495	382.221	383.184	384.42	385.262	386.715	384.15	380.908	381.285	385.144	389.111	386.285	381.391	390.028	387.106	389.63
FROGGER	7.95795	7.2447	7.42808	7.30158	7.88316	7.25888	7.67973	8.1438	7.998	7.31417	7.6959	7.60924	7.21196	8.14451	7.25096	7.7362
FW2_DM	85.6676	85.5693	83.3281	83.1501	83.999	85.0693	86.0439	86.0805	85.9785	86.2001	83.6992	86.7285	82.8954	86.7816	86.415	84.3838
FW3_DM	44.1638	44.826	44.447	45.4212	42.6894	42.9969	45.1765	43.2896	46.2852	43.5686	44.9078	44.8882	43.2236	42.7063	44.6428	44.3868
FW_DM	420.202	431.604	433.814	441.123	439.46	426.425	463.407	435.411	450.004	431.402	433.616	452.813	441.218	415.971	440.025	452.253
G3_DM	45.1321	45.5049	45.3376	45.5799	45.552	44.1696	45.3769	46.392	45.9756	44.53	43.5497	45.151	45.5714	43.9496	44.7826	45.1294
G4_DM	41.3925	40.9107	40.399	40.9768	41.1774	39.9838	41.2683	40.9738	40.9704	39.9663	42.8858	41.2097	39.8283	41.2534	42.5831	39.7902
G5A_DM	78.1994	75.1161	78.5008	77.2283	76.1892	77.4594	78.9382	76.6847	77.4258	76.0503	75.4701	77.753	78.8138	77.4776	75.93	76.9484
G5_DM	296.347	306.1	306.12	316.691	304.948	308.785	310.87	312.844	317.895	300.124	306.599	297.338	315.677	296.346	307.607	307.352
G6_DM	14.7027	13.8291	13.8644	14.2002	14.5772	14.0555	14.5213	14.0938	15.5703	14.604	14.0739	14.714	13.9303	13.7465	14.0918	15.2186
G7_DM	4.65234	4.3524	4.27064	4.11477	3.93424	3.90336	3.92641	4.27688	4.5279	4.45422	4.36604	3.89921	4.61132	4.16306	4.1008	4.3804
GTWIN	259.707	264.678	268.929	274.285	270.905	268.253	266.121	267.77	275.789	263.237	266.077	264.778	274.223	260.778	262.954	260.267
G_DM	37.2187	34.9587	36.4219	36.7155	34.3806	35.3528	37.3783	36.2427	36.6489	36.7656	35.8538	36.4171	36.5053	37.3697	35.5092	36.331
Galileo_DM	53.8247	53.0379	51.6322	53.6996	53.4205	54.2019	53.0384	53.1064	53.3415	52.7813	54.2636	54.8202	53.0482	52.625	54.5406	52.8562
Gypsy-10_DSim	104.822	103.816	103.497	100.281	98.9726	104.261	106.715	105.116	104.335	100.561	104.111	103.082	105.615	102.093	101.448	101.868
Gypsy-11_DSim	388.159	386.638	378.63	391.074	391.883	377.547	395.775	385.85	393.811	384	386.898	413.274	386.111	386.201	387.265	392.215
Gypsy-12_DSim	288.078	307.132	305.998	314.029	306.328	307.595	342.718	312.101	318.849	291.593	301.84	346.347	314.99	291.079	305.407	321.489
Gypsy-13_DSim	440.069	428.525	432.235	443.406	437.625	425.15	428.197	432.63	440.341	422.007	421.071	432.77	430.322	437.708	442.495	425.999
Gypsy-1_DSe	253.931	255.778	251.887	259.316	258.691	250.714	261.02	258.064	260.799	257.712	255.544	259.072	254.393	258.054	260.438	251.582
Gypsy-1_DSim	1589.79	1677.93	1666.7	1696.85	1675.03	1688.95	1788.61	1693.31	1742.29	1632.74	1702.62	1736.95	1725.66	1645.83	1700.22	1706.73
Gypsy-26_DYa	166.727	167.502	165.32	167.338	164.68	159.944	165.438	161.613	167.481	163.808	162.62	167.309	170.583	164.692	169.018	163.428
Gypsy-27_DYa	98.7008	98.5521	98.6902	98.3882	101.527	99.0135	102.788	97.371	102.916	99.94	101.204	101.579	98.138	99.2149	103.126	97.7976
Gypsy-28_DYa	21.0357	22.5897	23.5695	21.7826	22.1081	22.8809	23.3307	22.8359	23.3619	22.4171	22.7557	21.2302	23.4058	23.1623	23.7008	22.748
Gypsy-29_DYa	5.74308	5.0034	5.28264	5.07936	5.47564	4.90488	5.02872	5.96104	5.8824	5.39131	5.29156	5.37061	5.5384	5.05714	5.2192	5.2264
Gypsy-2_DSe	69.095	68.6991	67.7939	68.8766	69.9208	66.0404	71.969	70.635	68.5893	71.4501	67.4523	69.5762	70.434	67.7824	70.2262	68.0278
Gypsy-2_DSim	248.299	249.519	243.781	250.244	245.552	240.51	257.813	240.237	257.213	241.307	255.896	261.289	261.16	258.249	253.653	241.768
Gypsy-31_DYa	74.5265	73.377	74.3719	73.8094	79.1252	76.047	76.7153	77.2276	78.3417	75.8069	75.108	73.6961	78.3804	75.9409	77.6542	74.5138
Gypsy-3_DSim	77.2088	76.8831	77.59	77.8876	77.5544	75.9786	77.2255	76.2636	77.8257	77.815	78.5686	77.1224	80.3068	79.168	79.4996	77.0048
Gypsy-4_DSim	381.191	382.146	387.667	390.28	384.792	391.723	459.918	398.88	399.1	383.172	399.935	442.503	393.66	389.232	393.201	437.166
Gypsy-5_DSe	214.642	223.637	223.875	224.041	226.586	224.255	229.208	224.603	229.349	225.912	228.935	221.551	232.24	218.505	227.734	217.601
Gypsy-5_DSim	115.618	104.086	108.122	108.315	113.124	106.598	115.059	108.673	131.387	110.625	105.378	104.07	116.656	139.337	125.652	105.073
Gypsy-6_DSe	247.531	251.026	265.276	268.51	262.023	264.222	268.636	260.591	276.976	257.955	254.981	292.273	270.9	246.906	259.338	256.714
Gypsy-6_DSim	199.438	201.577	209.636	214.151	201.454	210.097	208.637	212.625	220.59	202.314	204.097	210.957	215.203	203.599	206.019	197.24
Gypsy-7_DSe	79.368	80.6961	79.9581	77.6678	77.1728	79.822	80.1498	81.992	80.8185	76.6832	78.7195	79.2874	82.5101	77.6033	81.4195	76.8544
Gypsy-7_DSim	212.794	214.932	211.67	215.433	211.818	206.176	212.828	212.858	218.242	214.289	208.433	208.518	210.724	210.235	210.455	207.58
Gypsy-8_DSe	139.893	153.85	159.673	158.608	151.688	159.627	160.3	163.064	160.334	154.243	160.055	180.362	163.046	146.489	155.812	153.333
Gypsy-8_DSim	267.009	284.636	284.544	290.61	291.207	284.714	304.684	291.759	298.777	280.75	287.062	292.809	297.364	270.822	288.566	291.748
Gypsy-9_DSim	218.615	216.699	214.514	216.911	221.242	213.932	222.585	217.744	223.712	215.944	220.183	216.054	221.307	215.11	216.196	216.849
Gypsy2_DM	86.7472	82.7886	88.4286	93.089	89.8416	91.1041	87.2465	89.9807	89.1648	89.5104	82.1701	87.5063	93.0692	85.7758	86.4896	84.412
Gypsy_6B	88.5837	88.8522	89.1673	89.4627	88.9461	87.7229	92.8582	88.9724	92.1447	91.3359	89.9666	90.859	90.8659	91.8388	88.3536	86.9218
HELENA	1.58046	1.7763	1.69004	1.80708	1.57076	1.498	1.822	1.42932	1.6254	1.80116	1.66996	1.7867	1.79396	1.49479	1.70556	1.7202
HELENA_RT	11.0632	14.8521	13.8543	14.2857	12.9478	13.9785	14.6216	13.706	14.5512	12.5473	15.6835	14.136	14.9176	10.7848	15.5085	14.3632
HETA	41.5483	55.2885	43.1213	44.9084	45.4493	41.302	44.967	41.9378	47.6139	46.3312	43.1071	45.8341	45.9687	43.3768	54.9228	45.8626
HETRP_DM	8.18055	8.0166	8.26804	7.39926	7.44276	7.90088	7.36088	7.26848	8.1786	7.47238	7.40416	8.15576	8.16312	7.45998	7.69832	7.3884
HMSBEAGLE_I-int	259.329	262.269	263.484	267.924	269.804	264.786	267.515	270.208	270.603	262.178	257.284	260.154	270.069	266.478	266.272	262.57
HOBO	332.564	326.867	324.457	338.62	336.26	325.99	322.011	314.916	324.125	333.312	317.413	323.613	325.008	324.467	320.142	331.162
Harbinger1_DYa	55.305	54.7956	53.2919	53.724	53.5967	52.6526	52.7469	54.2809	53.535	52.7813	51.5877	58.5302	53.0121	53.0301	52.3784	51.8692
Helena_Ds	224.715	234.899	238.599	234.188	236.979	238.507	241.406	235.904	240.649	232.082	231.803	236.633	238.765	223.702	238.303	234.304
Helitron-1_DYak	35.1708	39.1251	36.9076	35.8974	39.7975	35.9691	36.6313	35.5779	36.5973	38.0312	38.4393	37.3946	36.5294	36.4338	37.1122	36.6976
Heta-1_D	24.9423	29.9553	32.809	38.4493	26.424	31.7148	29.5164	31.2899	34.6365	27.0417	30.0492	26.6744	36.7822	28.0518	29.358	27.8804
Heta-2	20.29	14.3964	18.2868	18.2784	20.2878	18.4211	19.9873	18.6144	18.1761	17.7804	16.267	19.7378	19.9984	20.8991	15.4619	19.928
Heta-3	19.8559	19.9392	18.8131	19.2918	20.1997	18.1301	19.459	19.9108	19.9047	20.6403	19.1442	18.9916	20.0948	20.3683	19.5347	19.0256
Heta-5	10.1839	8.928	10.2819	10.4151	9.175	9.91248	10.5494	10.382	10.2168	9.9794	9.6576	9.59563	12.4012	13.3274	9.786	9.0616
IDEFIX	208.153	215.444	222.842	222.967	221.022	223.818	242.973	228.924	232.006	215.08	221.521	228.761	230.867	216.451	216.634	225.064
ISFUN1	35.7384	35.7213	34.5902	36.0073	33.6759	34.6937	35.6201	34.9242	34.6365	35.7433	36.2462	36.0913	35.1568	36.322	34.8102	34.9492
IVK_DM	162.632	159.355	161.95	160.928	163.858	159.849	163.397	161.979	163.946	161.715	162.751	158.207	164.069	158.308	162.997	162.554
I_DM	253.252	259.07	257.746	257.582	264.328	254.318	264.7	267.006	265.185	259.927	259.669	259.45	259.775	256.489	263.681	255.276
Invader1	125.88	133.529	127.239	128.706	132.399	126.97	132.141	128.229	133.451	128.698	133.426	131.039	128.069	126.442	136.193	127.633
Invader2	175.03	183.126	186.087	189.78	184.586	188.602	191.246	192.16	193.577	183.037	184.39	201.803	194.747	179.179	192.523	188.226
Invader3	137.478	138.412	142.54	153.993	121.418	149.235	134.154	146.788	186.676	118.39	146.001	133.498	162.636	164.539	147.852	131.929
Invader4	76.8749	79.7196	80.9195	79.7069	79.228	79.9504	80.4595	79.632	82.6761	80.9427	80.0273	79.918	79.2473	79.8106	80.7671	80.088
Invader5	28.8601	29.4717	32.2018	28.1074	29.8298	31.8603	30.4092	30.4257	30.3279	29.2202	30.3007	28.9971	30.6418	29.5605	29.0132	29.6006
Invader6	56.1508	56.1441	56.2976	55.3235	56.1657	54.6299	56.9011	56.3418	55.4055	54.5703	58.2575	56.3651	56.7927	59.2468	56.8706	53.4766
Jockey-1_DSe	28.2145	28.2255	28.2652	27.7167	28.626	28.171	27.9221	28.7083	30.573	27.9058	27.1117	29.7538	28.9442	28.3032	29.9358	29.422
Jockey-1_DSi	181.508	179.602	182.362	181.856	179.713	178.793	199.126	179.817	182.574	178.108	177.086	190.147	184.104	182.504	184.107	194.185
Jockey-1_DYa	47.9926	48.0996	47.3211	49.7191	48.6348	47.8846	50.8156	47.4335	49.8585	48.5948	49.7467	49.7754	49.8456	48.7274	49.6197	48.8612
Jockey-3_Dsim_06182020	258.005	259.247	261.602	265.201	253.817	264.341	267.989	263.46	272.113	260.657	259.719	255.53	259.582	259.632	261.687	263.858
Jockey-4_DSim	56.3289	54.4422	55.0123	55.0915	56.3125	53.2346	57.147	55.7878	55.5474	54.9354	55.5614	57.0168	55.5405	55.9638	56.5258	53.7586
Jockey-5_DYa	331.93	339.041	331.906	332.478	332.296	327.634	336.095	329.586	340.882	336.793	332.171	329.446	336.325	325.054	336.666	328.483
Jockey2	55.9505	55.1862	54.2736	54.3345	54.272	56.2392	55.8352	56.3086	57.0051	54.8624	55.7324	54.6835	56.4194	59.2328	55.7709	54.708
LINEJ1_DM	76.8304	77.1156	83.237	82.0024	77.07	81.0033	83.0741	82.1139	84.9207	79.2875	78.7799	79.8445	82.6426	73.4263	78.3346	79.5428
LOOPER1_DM	24.7976	24.5055	25.4417	25.2259	26.0423	25.0637	25.6811	25.351	25.2324	25.7396	24.6671	24.9507	25.3562	25.621	24.959	24.2896
M4DM	61.2929	61.2219	57.7852	61.3186	60.878	58.6103	62.0209	60.5411	60.1656	61.9088	61.0139	64.7311	61.7411	62.3202	61.9873	62.0306
MARINA	5.35353	5.3475	5.29276	5.28693	5.3582	5.57256	5.21092	5.45136	5.3406	5.1114	5.1306	5.1499	5.30964	4.91744	5.4522	5.6776
MAX	752.9	776.364	829.142	833.748	760.321	831.356	775.871	841.471	824.271	752.264	765.154	787.84	819.599	771.06	780.224	761.973
MDG1	280.42	298.26	289.523	297.948	302.129	292.872	304.711	297.664	301.138	296.047	305.894	290.307	304.118	293.188	299.629	291.626
MDG3	99.2796	101.826	106.159	106.068	104.712	104.03	105.922	105.072	103.561	104.029	103.326	102.641	106.121	102.037	108.121	105.101
MICROPIA	206.773	206.172	214.888	213.065	211.612	212.04	216.135	212.603	222.035	206.038	210.224	208.75	217.021	225.615	211.434	205.71
MINOS	19.5888	18.9999	18.6714	18.779	20.6841	19.3798	19.6503	19.6338	19.5435	19.472	18.4903	18.9705	19.0232	18.8455	19.9541	19.129
Mariner-1_DSim	169.81	170.441	169.854	169.06	169.202	170.173	170.995	168.604	172.28	173.496	170.527	166.405	172.076	172.516	173.259	168.786
Mariner2_DM	37.5971	38.967	36.4219	36.2149	38.2854	36.5341	36.8226	38.1374	37.9776	36.6317	36.9202	38.0567	37.9982	37.3837	37.513	36.8574
Mariner_DMA	4.21827	4.2594	4.43256	4.31013	4.05168	4.27144	4.3728	4.17716	4.515	4.00393	4.05418	3.75207	3.94912	4.3307	3.83052	4.3428
MuDR-1_DEl	0.06678	0.0651	0.09108	0.04884	0.04404	0.03424	0.04555	0.04432	0.0516	0.08519	0.04024	0.06306	0.03612	0.06985	0.06524	0.0846
MuDR-1_DK	0.35616	0.4464	0.4048	0.39072	0.45508	0.428	0.41906	0.4986	0.3999	0.41378	0.54324	0.48346	0.39732	0.39116	0.42872	0.4888
NINJA	161.73	163.317	158.833	163.809	160.687	153.926	155.152	157.325	163.946	159.865	154.431	159.29	159.915	163.826	161.795	155.504
NOF_FB	7.69083	7.8027	7.2864	7.26495	7.64828	8.01216	7.80727	7.98868	7.74	7.81314	7.83674	7.60924	7.51296	7.66953	7.57716	7.1628
NOMAD	187.975	173.045	181.29	183.028	179.669	177.243	178.975	178.454	182.445	188.793	172.177	183.084	196.914	184.194	171.973	174.896
NTS_160_Dsim	1.49142	1.5996	1.44716	1.69719	1.30652	1.51512	1.5487	1.5512	1.7157	1.20483	1.32792	1.41885	1.51704	1.49479	1.38868	1.4946
NTS_240_Dsim	679.898	398.245	1001.04	503.943	1149.49	1117.62	1144.37	1138.39	1006.43	1213.97	537.053	874.064	705.135	1126.02	144.488	1496.7
NTS_90_Dsim	17.0289	15.4194	16.4045	17.1673	15.7957	17.471	17.5459	17.451	17.4537	16.3565	17.5346	16.8055	17.8192	16.9037	15.844	17.437
P-1_DY	89.7189	91.977	89.734	90.4761	92.3519	92.2254	92.8582	92.4737	91.5384	90.7395	91.5561	92.7192	93.1776	90.4977	90.0126	90.9638
PROTOP	858.624	868.815	863.347	873.943	888.404	867.924	880.828	867.963	879.574	858.022	869.385	863.207	885.975	870.485	873.023	852.467
PROTOP_A	248.689	263.097	258.161	261.685	263.256	263.374	263.479	253.81	261.638	262.762	259.307	262.603	262.027	252.815	262.2	255.699
PROTOP_B	43.4849	46.3233	44.9733	46.3736	46.7705	45.1968	46.9438	45.0734	44.7759	46.3069	46.2458	47.4211	46.2095	45.7797	45.3698	43.8228
Polinton-1_DY	53.7913	52.1823	50.6506	52.2832	55.1968	52.2331	55.0973	52.0538	52.0644	52.8178	50.7024	50.3324	55.8656	53.0022	51.1854	52.1512
QUASIMODO	37.9644	37.9719	35.8754	36.2149	37.4927	36.9107	38.927	36.3092	37.8486	39.2604	38.6103	35.5763	38.0946	39.3116	39.0508	35.8798
QUASIMODO2_DM	178.136	190.334	194.314	197.228	193.409	194.577	225.636	197.446	200.169	189.329	193.645	223.485	200.598	179.417	196.354	212.938
R-Rsp_SAT	0.14469	0.186	0.14168	0.13431	0.13212	0.1712	0.17309	0.12188	0.1032	0.20689	0.1509	0.17867	0.16856	0.15367	0.15844	0.1786
R1_DSi	226.006	222.53	224.624	225.201	221.198	216.063	222.958	221.655	226.15	226.459	215.707	223.821	224.341	226.09	214.882	225.356
R2_DSi	41.3925	38.037	41.573	40.9646	41.1627	40.874	40.8128	41.0957	41.8089	39.2482	37.2321	40.4215	41.8872	40.9042	37.8485	41.3036
ROO	531.769	526.547	536.32	529.816	519.173	525.635	522.768	525.646	526.63	526.377	521.722	522.662	520.694	517.421	530.131	519.275
ROOA	517.812	519.944	517.972	521.184	523.694	504.081	520.773	521.259	528.384	510.385	518.814	503.177	521.043	516.387	528.556	500.334
ROVER_DM	3.28335	2.4831	2.59072	2.40537	2.45156	2.87616	2.53258	2.6038	3.0057	2.25145	2.80674	4.04635	2.5886	3.40868	2.87988	2.7542
RSP-LIKE_SAT	356.36	340.901	346.58	358.864	350.118	385.979	367.306	382.637	361.716	351.506	357.14	358.139	367.605	373.739	348.866	384.798
S2_DM	8.21394	9.1233	8.349	8.16849	8.17676	7.94368	8.26277	8.033	8.6559	8.82325	8.01782	8.62871	8.4882	8.91286	8.21092	7.7832
STALKER4	332.52	337.097	334.193	334.505	341.78	339.284	366.532	342.583	347.513	329.527	335.934	353.273	342.707	340.295	336.07	347.556
S_DM	39.9344	39.9249	40.8949	40.5738	42.0288	40.8141	40.2753	40.6304	40.8543	40.234	39.5157	39.8434	40.5387	40.6667	39.1254	40.4482
Stalker2	29.8507	28.9137	35.6325	36.8986	43.2179	33.6408	29.7168	36.6083	36.1329	43.7633	31.1558	29.3229	35.9033	28.9039	28.1837	28.388
TABOR	26.9457	27.0723	31.3518	34.652	33.5732	32.1086	27.9677	31.3675	36.7134	33.285	24.7677	26.0333	31.5207	29.1274	28.3701	26.5644
TABOR_DA	22.4492	22.7478	21.839	23.7362	22.8861	22.6241	24.7154	22.1378	23.5167	22.7822	23.2788	24.7195	23.6345	22.7292	23.6728	24.3836
TAHRE	33.6015	29.9739	31.3821	30.989	29.7857	31.7319	37.515	30.5032	32.6628	31.8732	28.4597	36.9742	32.9896	30.5524	29.2275	34.0844
TART-A	97.8772	104.281	118.617	120.916	105.872	117.52	119.796	118.024	132.07	135.683	111.777	129.178	132.103	97.2731	107.543	124.832
TART_B1	39.9456	26.1702	26.2209	23.4798	34.3365	28.5818	24.7519	29.5836	28.1607	35.439	19.3454	35.24	29.4137	31.9634	20.2803	31.7908
TC1-2_DM	73.1464	71.424	71.2144	71.8681	73.8551	73.0596	73.5086	73.3164	72.1368	70.6347	73.4782	74.9678	76.2012	73.2866	73.4882	73.6114
TIRANT	129.286	120.565	124.152	120.855	123.283	123.101	130.401	126.334	134.405	123.745	125.227	131.102	126.974	126.317	121.393	124.296
TRANSIB1	98.2779	99.7704	95.1179	93.8338	97.4312	94.8876	102.497	94.5235	92.6607	96.6663	96.5257	102.357	96.1033	99.634	99.2021	99.7622
TRANSIB2	288.278	284.859	285.799	285.262	288.623	285.622	289.971	287.371	290.418	287.662	289.497	288.857	294.101	292.448	294.493	282.743
TRANSIB3	32.1991	30.5226	31.0988	30.6349	31.1656	30.3195	31.4842	30.5808	31.8243	30.6075	31.8298	31.8979	30.8224	30.72	30.4484	30.4466
TRANSIB4	39.2221	37.3953	38.3852	38.0219	38.6524	38.015	38.7995	38.6249	38.9709	39.0414	39.3245	39.0972	40.0089	37.4536	40.1878	36.7634
TRANSPAC	10.1839	9.6348	9.24968	9.87789	9.14564	9.31328	10.3216	9.99416	10.7586	9.95506	9.93928	9.91093	9.36712	10.0305	10.3825	9.541
TV1	0.14469	0.1767	0.17204	0.20757	0.26424	0.26536	0.33707	0.29916	0.2838	0.23123	0.16096	0.17867	0.32508	0.22352	0.233	0.1786
Transib-1_DRh	262.635	261.655	262.24	262.051	261.583	261.833	264.864	261.942	265.766	260.913	264.447	262.708	268.348	262.343	265.089	258.688
Transib-N1_DM	42.3942	41.6361	42.4838	42.21	40.9278	41.6786	40.9677	41.55	41.5122	40.0636	43.1172	42.2502	41.1407	41.449	41.8095	41.6514
Transib5	50.2297	47.6997	47.2199	47.8388	48.5761	47.7049	48.2739	46.7798	48.5427	48.2662	48.127	49.2709	47.1366	47.1767	49.0418	50.055
ZAM	48.2374	50.4153	49.1124	49.5238	50.0441	48.7578	51.5626	51.2672	51.7548	46.7571	47.9158	55.3036	50.0262	53.5051	51.0736	49.7542
dsim_rDNA_18S_rDNA	5.38692	5.8869	6.04164	5.54334	6.3858	6.14608	5.88506	5.817	6.2436	5.81726	6.59936	6.12733	6.75444	5.68579	5.94616	6.2792
dsim_rDNA_28S_rDNA	15.9493	16.6935	15.0687	16.3248	15.1351	17.2142	16.1156	16.5314	16.8345	15.3707	16.6392	16.1539	17.0366	17.0713	16.7108	16.9858
dsim_rDNA_5_8S_rDNA	0.06678	0.0372	0.0506	0.03663	0.02936	0.05136	0.02733	0.07756	0.0516	0.02434	0.04024	0.06306	0.02408	0.04191	0.06524	0.047
dsim_rDNA_ETS	4.46313	3.72	4.0986	4.57875	5.505	4.47688	4.62788	4.5428	5.0955	4.49073	3.68196	4.79256	5.57452	4.0513	3.93304	4.7188
dsim_rDNA_ITS1	1.72515	1.4787	1.55848	1.45299	1.48268	1.3268	1.53959	1.51796	1.4835	1.56993	1.31786	1.66058	1.37256	1.41097	1.42596	1.5416
dsim_rDNA_ITS2	1.48029	1.1346	1.64956	1.3431	1.5414	1.30968	1.59425	1.59552	1.3416	1.24134	1.54924	1.33477	1.33644	1.24333	1.45392	1.4382
hAT-1_DSi	35.0484	32.8662	32.1006	32.6862	29.6536	31.9374	33.0693	33.0738	33.5142	32.2748	31.3168	32.3708	33.5916	33.2626	32.3684	31.1798
hAT-2_DSe	67.1584	68.0853	67.3688	66.2392	67.9244	66.0147	66.4666	68.6074	67.983	67.1662	67.905	66.1815	69.1578	67.1817	68.3156	65.2642
noCat_dsim_final-B-P113.23-Map3_novel_repeat	12.0427	11.6529	10.9498	9.95115	11.0834	10.7514	10.6678	11.3127	11.2359	10.3567	11.0056	10.8989	10.5952	12.6708	10.4291	10.199
noCat_dsim_final-B-P139.100-Map3_novel_repeat	4.99737	4.9662	5.24216	4.49328	5.02056	4.74224	4.94673	4.86412	5.16	5.12357	5.1809	4.68746	5.2374	4.93141	4.66932	4.7376
noCat_dsim_final-B-P81.43-Map3_novel_repeat	99.0793	101.119	103.902	100.269	102.349	101.633	102.597	99.0441	101.626	101.997	101.847	101.726	101.762	103.001	105.707	101.36
