## Supplemental Table 5 for "The evolutionary history of *Drosophila simulans* Y chromosomes reveals molecular signatures of resistance to sex ratio meiotic drive"

### Sheet: Feuil1
ID	Iso-Y strain	Origin	Date of collection	Haplotype	mitochondrial haplotype	SRA
Tun83	ST8	Nasrallah, Tunisia	1983	TTA	n/a	SAMN31886328; SAMN31886349
Egy07	Al4	Alexandria, Egypt	2007	TTA	siII	SAMN31886329
Fra93	Val2	Valence, France	1993	TTA	siII	SAMN31886330
Aus11	WAPH11	Australia	2011	TTA	siII	SAMN31886331
Mor12	Mar19	Marrackech, Morocco	2012	TTA	siII (based on Mar20)	SAMN31886332
Cal61	sim006	Nueva, California US	1961	TTA	siII/siIII*	SAMN31886333
Guy56	sim001	Georgetown, Guyana	1956	TTA	siII/siIII*	SAMN31886334
Ken73	C167.4	Kenya	1973	TTA	siII	SAMN31886335
Zim97	Z613	Zimbabwe	1997	CAA	n/a	SAMN31886336
Egy12	Al110	Alexandria, Egypt	2012	CAA	siII	SAMN31886337
Tan96	T2	Tanzania	1996	CAA	siII/siIII*	SAMN31886338
Sey81	SR	Seychelles	1981	CAA	siI	SAMN31886339; SAMN31886350
May09	Rf45	Mont Combani, Mayotte	2009	CAA	siIII (based on Rf39)	SAMN31886340
Fra09	Gth1	Valence, France	2009	CAA	n/a	SAMN31886341
Mor16	Mar216	Marrackech, Morocco	2016	CAA	siII	SAMN31886342
Sao01	BS5	Bom Sucesso, SaoTomé	2001	CAA	siII	SAMN31886343
Cam16	Oku11	Mt Oku, Cameroun	2016	CAA	siII	SAMN31886344
New91	Sim198	Noumea, New Caledonia	1991	CAA	siI	SAMN31886345
Haw07	Sim255	Captain Cook, Hawaii	2007	CAA	siI	SAMN31886346
Mad98	Sim196	Ansirabe, Madagascar	1998	CAA	siII	SAMN31886347
Sey03	Se1	Seychelles	2003	CAA	siI	SAMN31886348
* For some strain the PCR didn't allow us to distinguished between siII and siIII
