## Supplemental Table 6 for "The evolutionary history of *Drosophila simulans* Y chromosomes reveals molecular signatures of resistance to sex ratio meiotic drive"

### Sheet: Feuil1
Primer_ID	Primer_sequence
G24375_F	GCGGCAGGAAAATCGTTCAT
G24375_R	CTTTTTGAGCCACACTCCGG
G24729_F	GCGGCATGTTTCTTTTTCGG
G24729_R	CCATACGGTTCTCCAGCTCC
G24765_F	ATGCGCAGGAACAGTAAGCA
G24765_R	TCTGTGAAACCCCTTGCGTT
G24689_F	AGTGGCGTATACGAAGCACA
G24689_R	TCTCCGCTTTCACCGTATCC
G24472_F	CGACTGATCGTTGAAGTCAGA
G24472_R	GCTCACAAACGAGGATGGGA
mito5983+	TATTCCTTGATTTCATTCATG
mito5545-	GGTGAGGAGGATAATTTAATATTA
mito5063F	ACCCGCTATTGAATTAGGAGCA
mito5796R	TGGGTCAAATCCGCATTCGA
