## Supplemental Table 7 for "The evolutionary history of *Drosophila simulans* Y chromosomes reveals molecular signatures of resistance to sex ratio meiotic drive"

### Sheet: Feuil1
probe name	sequence
rp49_1_sec5	AGCGCAGGAGGTCCACGACGTGCAAGGGTGTTTTTTTTTTAGAGTGCGTCGCCGCTTCAAGGGACAGTATCTGATGCCCAACATCG
rp49_2_sec5	AGCGCAGGAGGTCCACGACGTGCAAGGGTGTTTTTTTTTTCTTCAAGATGACCATCCGCCCAGCATACAGGCCCAAGATCGTGAAGA
rp49_3_sec5	AGCGCAGGAGGTCCACGACGTGCAAGGGTGTTTTTTTTTTCAGCTGTCGGTCCGCCTCACCAACCCCAACGGTCGCCTGCGTTCTC
rp49_4_sec5	AGCGCAGGAGGTCCACGACGTGCAAGGGTGTTTTTTTTTTACGGATCGAACAAGCGCACCCGCCACATGC
rp49_5_sec5	AGCGCAGGAGGTCCACGACGTGCAAGGGTGTTTTTTTTTTACCGGATTCAAGAAGTTCCTGGTGCACAAC
rp49_6_sec5	AGCGCAGGAGGTCCACGACGTGCAAGGGTGTTTTTTTTTTGCGCGAGCTGGAGGTCCTGCTCATGCAGA
rp49_7_sec5	AGCGCAGGAGGTCCACGACGTGCAAGGGTGTTTTTTTTTTAGAGAACGAGTAAGCTTAAGATTCTTGAGA
rp49_8_sec5	AGCGCAGGAGGTCCACGACGTGCAAGGGTGTTTTTTTTTTCTTGTAACGTGGTCGGAATACACATTTGT
rp49_9_sec5	AGCGCAGGAGGTCCACGACGTGCAAGGGTGTTTTTTTTTTATGTCTCCTTGCAGCACAAATGGCGCAAGC
rp49_10_sec5	AGCGCAGGAGGTCCACGACGTGCAAGGGTGTTTTTTTTTTACCAGTCGGATCGATATGCTAAGCTGTCGG
AAACAAC_sec6	CACACGCTCTCCGTCTTGGCCGTGGTCGATCATTTTTTTTTTAAACAACAAACAACAAACAACAAACAACAAACAAC
AACAATC_sec5	AGCGCAGGAGGTCCACGACGTGCAAGGGTGTTTTTTTTTTAACAATCAACAATCAACAATCAACAATCAACAATC
AATGG_sec6	CACACGCTCTCCGTCTTGGCCGTGGTCGATCAttttttttttAATGGAATGGAATGGAATGGAATGGAATGG
AAACAAT_sec6	CACACGCTCTCCGTCTTGGCCGTGGTCGATCATTTTTTTTTTAAACAATAAACAATAAACAATAAACAATAAACAATAAACAAT
AAACAAT_sec5	AGCGCAGGAGGTCCACGACGTGCAAGGGTGTttttttttttAAACAATAAACAATAAACAATAAACAATAAACAAT
AACAATT_Sec6	CACACGCTCTCCGTCTTGGCCGTGGTCGATCATTTTTTTTTTAACAATTAACAATTAACAATTAACAATTAACAATT
AAGAGAAGAGAG_sec5	AGCGCAGGAGGTCCACGACGTGCAAGGGTGTTTTTTTTTTAAGAGAAGAGAGAAGAGAAGAGAGAAGAGAAGAGAG
